# Integrative metabolomics reveal the organisation of alkaloid biosynthesis in *Daphniphyllum macropodum*

**DOI:** 10.1101/2022.05.25.493403

**Authors:** Kaouthar Eljounaidi, Barbara Radzikowska, Caragh Whitehead, Susana Conde, William Davis, Adam Dowle, Swen Langer, Tony Larson, William P. Unsworth, Daphne Ezer, Benjamin R. Lichman

## Abstract

*Daphniphyllum* alkaloids are structurally diverse nitrogen-containing compounds with polycyclic, stereochemically rich carbon skeletons. Understanding how plants biosynthesise these compounds may lead to greater access to allow exploration of bioactivities; however, very little is known about their biosynthetic origins. Here, we integrated metabolomics approaches to map alkaloid distribution across *Daphniphyllum macropodum* plants and tissues. We generated a novel untargeted metabolomics workflow to highlight trends in alkaloid distribution across tissues, using a holistic approach that does not rely on ambiguous peak annotations. Both liquid-chromatography-mass spectrometry and mass-spectrometry imaging analyses independently revealed that alkaloids have a pattern of spatial distribution based on their skeletal subtypes. The distinct alkaloid subtype localisation suggests the biosynthetic pathway is controlled spatially with intermediates transported from the phloem to the epidermis where they undergo additional derivatization. This study sets the stage for the future work on *Daphniphyllum* alkaloid biosynthesis and highlights how integrating different metabolomics strategies can reveal valuable insights on these compounds’ distribution within the plant.
