## Supplementary material for "Integrative metabolomics reveal the organisation of alkaloid biosynthesis in *Daphniphyllum macropodum*": 1_Sample_list.xlsx

### Sheet: Samples
Sample	Plant	Bio.Rep	Tissue	Collection
A1LBa	A	A1LB	LB	2019-03-07
A1LBb	A	A1LB	LB	2019-03-07
A1LBc	A	A1LB	LB	2019-03-07
A1MLa	A	A1ML	ML	2019-03-07
A1Pa	A	A1P	P	2019-03-07
A3IMc	A	A3IM	IM	2019-04-25
A3IMe	A	A3IM	IM	2019-04-25
A3IMh	A	A3IM	IM	2019-04-25
A3MFb	A	A3MF	MF	2019-04-25
A3MFe	A	A3MF	MF	2019-04-25
A3MFf	A	A3MF	MF	2019-04-25
A5MLa	A	A5ML	ML	2019-06-13
A5MLb	A	A5ML	ML	2019-06-13
A5MLd	A	A5ML	ML	2019-06-13
A5Pa	A	A5P	P	2019-06-13
A5Pb	A	A5P	P	2019-06-13
A5Pc	A	A5P	P	2019-06-13
A5S	A	A5S	S	2019-06-13
A7Bb	A	A7B	B	2019-10-10
A7Bc	A	A7B	B	2019-10-10
A7Bd	A	A7B	B	2019-10-10
A7S	A	A7S	S	2019-10-10
B1LBa	B	B1LB	LB	2019-03-07
B1LBb	B	B1LB	LB	2019-03-07
B1LBc	B	B1LB	LB	2019-03-07
B1ML	B	B1ML	ML	2019-03-07
B1P	B	B1P	P	2019-03-07
B3FFa	B	B3FF	FF	2019-04-25
B3FFb	B	B3FF	FF	2019-04-25
B3FFc	B	B3FF	FF	2019-04-25
B3IMa	B	B3IM	IM	2019-04-25
B3IMb	B	B3IM	IM	2019-04-25
B3IMc	B	B3IM	IM	2019-04-25
B4IMcd	B	B4IM	IM	2019-05-02
B4IMef	B	B4IM	IM	2019-05-02
B4IMgh	B	B4IM	IM	2019-05-02
B5FFa	B	B5FF	FF	2019-06-13
B5FFb	B	B5FF	FF	2019-06-13
B5FFc	B	B5FF	FF	2019-06-13
B5MLa	B	B5ML	ML	2019-06-13
B5MLb	B	B5ML	ML	2019-06-13
B5MLc	B	B5ML	ML	2019-06-13
B5RCa	B	B5RC	RC	2019-06-13
B5RCb	B	B5RC	RC	2019-06-13
B5RCc	B	B5RC	RC	2019-06-13
B5S	B	B5S	S	2019-06-13
B7Ba	B	B7B	B	2019-10-10
B7Bb	B	B7B	B	2019-10-10
B7Bc	B	B7B	B	2019-10-10
B7Fa	B	B7F	F	2019-10-10
B7Fb	B	B7F	F	2019-10-10
B7Fc	B	B7F	F	2019-10-10
B7S	B	B7S	S	2019-10-10
C1LBa	C	C1LB	LB	2019-03-07
C1LBb	C	C1LB	LB	2019-03-07
C1LBc	C	C1LB	LB	2019-03-07
C1ML	C	C1ML	ML	2019-03-07
C1P	C	C1P	P	2019-03-07
C3IMa	C	C3IM	IM	2019-04-25
C3IMb	C	C3IM	IM	2019-04-25
C3IMc	C	C3IM	IM	2019-04-25
C4FFb	C	C4FF	FF	2019-05-02
C4FFd	C	C4FF	FF	2019-05-02
C4FFe	C	C4FF	FF	2019-05-02
C4IMab	C	C4IM	IM	2019-05-02
C4IMcd	C	C4IM	IM	2019-05-02
C4IMfh	C	C4IM	IM	2019-05-02
C5Fa	C	C5F	F	2019-06-13
C5Fb	C	C5F	F	2019-06-13
C5Fc	C	C5F	F	2019-06-13
C5MLa	C	C5ML	ML	2019-06-13
C5MLb	C	C5ML	ML	2019-06-13
C5MLc	C	C5ML	ML	2019-06-13
C5MLd	C	C5ML	ML	2019-06-13
C5MLe	C	C5ML	ML	2019-06-13
C5MLf	C	C5ML	ML	2019-06-13
C5Pa	C	C5P	P	2019-06-13
C5Pb	C	C5P	P	2019-06-13
C5Pc	C	C5P	P	2019-06-13
C5RCa	C	C5RC	RC	2019-06-13
C5RCb	C	C5RC	RC	2019-06-13
C5RCc	C	C5RC	RC	2019-06-13
C5S	C	C5S	S	2019-06-13
C7Ba	C	C7B	B	2019-10-10
C7Bb	C	C7B	B	2019-10-10
C7Bc	C	C7B	B	2019-10-10
C7Fa	C	C7F	F	2019-10-10
C7Fb	C	C7F	F	2019-10-10
C7Fc	C	C7F	F	2019-10-10
C7S	C	C7S	S	2019-10-10
D1LBa	D	D1LB	LB	2019-03-07
D1LBb	D	D1LB	LB	2019-03-07
D1LBc	D	D1LB	LB	2019-03-07
D1ML	D	D1M	ML	2019-03-07
D1P	D	D1P	P	2019-03-07
D3IMa	D	D3IM	IM	2019-04-25
D3IMb	D	D3IM	IM	2019-04-25
D3IMc	D	D3IM	IM	2019-04-25
D4IMab	D	D4IM	IM	2019-05-02
D4IMcd	D	D4IM	IM	2019-05-02
D4IMef	D	D4IM	IM	2019-05-02
D4MFa	D	D4MF	MF	2019-05-02
D4MFb	D	D4MF	MF	2019-05-02
D4MFc	D	D4MF	MF	2019-05-02
D5MLa	D	D5ML	ML	2019-06-13
D5MLb	D	D5ML	ML	2019-06-13
D5MLc	D	D5ML	ML	2019-06-13
D5MLd	D	D5ML	ML	2019-06-13
D5MLe	D	D5ML	ML	2019-06-13
D5MLf	D	D5ML	ML	2019-06-13
D5Pa	D	D5P	P	2019-06-13
D5Pb	D	D5P	P	2019-06-13
D5S	D	D5S	S	2019-06-13
D7Ba	D	D7B	B	2019-10-10
D7Bb	D	D7B	B	2019-10-10
D7Bc	D	D7B	B	2019-10-10
D7S	D	D7S	S	2019-10-10
E2IMa	E	E2IM	IM	2019-04-18
E2IMb	E	E2IM	IM	2019-04-18
E2IMc	E	E2IM	IM	2019-04-18
E2IMd	E	E2IM	IM	2019-04-18
E2IMe	E	E2IM	IM	2019-04-18
E6MLa	E	E6ML	ML	2019-07-18
E6MLb	E	E6ML	ML	2019-07-18
E6MLc	E	E6ML	ML	2019-07-18
E6MLd	E	E6ML	ML	2019-07-18
E6MLe	E	E6ML	ML	2019-07-18
E6MLf	E	E6ML	ML	2019-07-18
E6Pa	E	E6P	P	2019-07-18
E6Pb	E	E6P	P	2019-07-18
E6Pc	E	E6P	P	2019-07-18
E9Ra	E	E9R	R	2020-02-07
E9Rb	E	E9R	R	2020-02-08
F2IMa	F	F2IM	IM	2019-04-18
F2IMb	F	F2IM	IM	2019-04-18
F2IMc	F	F2IM	IM	2019-04-18
F2IMd	F	F2IM	IM	2019-04-18
F2IMe	F	F2IM	IM	2019-04-18
F2IMf	F	F2IM	IM	2019-04-18
F2P	F	F2P	P	2019-04-18
F6MLa	F	F6ML	ML	2019-07-18
F6MLb	F	F6ML	ML	2019-07-18
F6MLc	F	F6ML	ML	2019-07-18
F6MLd	F	F6ML	ML	2019-07-18
F6MLe	F	F6ML	ML	2019-07-18
F6MLf	F	F6ML	ML	2019-07-18
F6MLg	F	F6ML	ML	2019-07-18
F6MLh	F	F6ML	ML	2019-07-18
F6Pa	F	F6P	P	2019-07-18
F6Pb	F	F6P	P	2019-07-18
F6Pc	F	F6P	P	2019-07-18
F6Pd	F	F6P	P	2019-07-18
F6Pe	F	F6P	P	2019-07-18
F6Pf	F	F6P	P	2019-07-18
F6Pg	F	F6P	P	2019-07-18
G6Fa	G	G6F	F	2019-07-18
G6Fc	G	G6F	F	2019-07-18
G6Fd	G	G6F	F	2019-07-18
G6IMc	G	G6IM	IM	2019-07-18
G6IMd	G	G6IM	IM	2019-07-18
G6IMe	G	G6IM	IM	2019-07-18
G6MLa	G	G6ML	ML	2019-07-18
G6MLb	G	G6ML	ML	2019-07-18
G6MLc	G	G6ML	ML	2019-07-18
G6Pa	G	G6P	P	2019-07-18
G6Pb	G	G6P	P	2019-07-18
G6RCbcd	G	G6RC	RC	2019-07-18
