## Supplementary material for "Integrative metabolomics reveal the organisation of alkaloid biosynthesis in *Daphniphyllum macropodum*": 3_Dunn_test-PC_vs_PlantOrSample.xlsx

### Sheet: PeakClusterVsPlant_DUNN
	PeakCluster	Comparison	Z	P.unadj	P.adj_BH
1	1	A - B	-1.38509	0.166025	0.265571
2	1	A - C	-0.429672	0.667434	0.743279
3	1	B - C	1.11072	0.26669	0.390016
4	1	A - D	-1.83835	0.0660104	0.127678
5	1	B - D	-0.53897	0.589908	0.677472
6	1	C - D	-1.62903	0.103307	0.182965
7	1	A - E	-3.41795	0.000630938	0.00272788
8	1	B - E	-2.39386	0.0166722	0.0395293
9	1	C - E	-3.36666	0.000760852	0.00318089
10	1	D - E	-1.88598	0.0592972	0.117793
11	1	A - F	-3.46702	0.000526265	0.00241753
12	1	B - F	-2.36476	0.0180417	0.0414396
13	1	C - F	-3.45314	0.000554107	0.0024683
14	1	D - F	-1.80126	0.0716621	0.134478
15	1	E - F	0.236399	0.813123	0.862601
16	1	A - G	-2.54222	0.0110151	0.0274444
17	1	B - G	-1.54772	0.121689	0.205613
18	1	C - G	-2.39806	0.016482	0.0395293
19	1	D - G	-1.10775	0.26797	0.390016
20	1	E - G	0.551718	0.581142	0.67266
21	1	F - G	0.370659	0.710892	0.785723
22	2	A - B	-0.45896	0.646263	0.725196
23	2	A - C	2.33826	0.0193738	0.0438146
24	2	B - C	3.11091	0.00186514	0.00668722
25	2	A - D	2.7576	0.00582279	0.0174684
26	2	B - D	3.49478	0.000474461	0.00232486
27	2	C - D	0.64203	0.520854	0.632773
28	2	A - E	-3.72377	0.000196268	0.00106857
29	2	B - E	-3.55898	0.000372294	0.00195454
30	2	C - E	-6.19301	5.9e-10	6.86e-09
31	2	D - E	-6.38843	1.68e-10	3.08e-09
32	2	A - F	-3.53106	0.000413904	0.00209806
33	2	B - F	-3.36015	0.000778993	0.00318089
34	2	C - F	-6.29279	3.12e-10	5.09e-09
35	2	D - F	-6.46443	1.02e-10	2.14e-09
36	2	E - F	0.483452	0.628775	0.716511
37	2	A - G	-2.90463	0.00367691	0.0120112
38	2	B - G	-2.68963	0.00715313	0.0198398
39	2	C - G	-5.03273	4.84e-07	3.74e-06
40	2	D - G	-5.28731	1.24e-07	1.07e-06
41	2	E - G	0.474269	0.635308	0.718387
42	2	F - G	0.0620534	0.95052	0.963631
43	3	A - B	-0.752538	0.451728	0.573208
44	3	A - C	1.37423	0.169369	0.267713
45	3	B - C	2.38109	0.0172613	0.0402764
46	3	A - D	0.969787	0.332153	0.460627
47	3	B - D	1.85504	0.0635901	0.124637
48	3	C - D	-0.36127	0.717897	0.786468
49	3	A - E	0.0182396	0.985448	0.985448
50	3	B - E	0.700968	0.483323	0.602106
51	3	C - E	-1.21648	0.223802	0.346304
52	3	D - E	-0.863859	0.387665	0.518062
53	3	A - F	0.355432	0.722266	0.786468
54	3	B - F	1.13696	0.255553	0.379457
55	3	C - F	-0.976176	0.328977	0.460568
56	3	D - F	-0.596662	0.550733	0.642522
57	3	E - F	0.307927	0.758138	0.813476
58	3	A - G	-1.79741	0.0722705	0.134478
59	3	B - G	-1.2802	0.200474	0.313508
60	3	C - G	-3.05538	0.00224775	0.00768416
61	3	D - G	-2.66202	0.00776731	0.0211443
62	3	E - G	-1.7048	0.0882324	0.162127
63	3	F - G	-2.09603	0.0360793	0.077995
64	4	A - B	-2.79857	0.00513288	0.0160539
65	4	A - C	-0.804892	0.420882	0.547519
66	4	B - C	2.31415	0.0206595	0.0460143
67	4	A - D	-1.04337	0.296777	0.427708
68	4	B - D	1.82529	0.0679576	0.129737
69	4	C - D	-0.327818	0.743049	0.803149
70	4	A - E	1.67303	0.0943206	0.169087
71	4	B - E	4.32013	1.56e-05	9.17e-05
72	4	C - E	2.56139	0.0104254	0.0264229
73	4	D - E	2.69218	0.00709864	0.0198398
74	4	A - F	2.03906	0.0414444	0.0858075
75	4	B - F	5.00397	5.62e-07	4.13e-06
76	4	C - F	3.08849	0.00201179	0.00704125
77	4	D - F	3.18393	0.00145289	0.00547627
78	4	E - F	0.198132	0.842942	0.885089
79	4	A - G	-1.47696	0.139687	0.23334
80	4	B - G	0.735678	0.461926	0.580369
81	4	C - G	-0.943213	0.345572	0.470362
82	4	D - G	-0.663987	0.506698	0.625338
83	4	E - G	-2.82741	0.00469258	0.0149959
84	4	F - G	-3.19011	0.0014222	0.00547627
85	5	A - B	2.65294	0.00797943	0.0213268
86	5	A - C	3.48592	0.000490441	0.00232564
87	5	B - C	0.817031	0.413911	0.543258
88	5	A - D	2.7367	0.00620597	0.0182456
89	5	B - D	0.17648	0.859917	0.894403
90	5	C - D	-0.602423	0.546893	0.642522
91	5	A - E	0.892675	0.372031	0.50173
92	5	B - E	-1.4497	0.147142	0.240333
93	5	C - E	-2.15632	0.0310589	0.0681442
94	5	D - E	-1.56172	0.118354	0.202303
95	5	A - F	1.68991	0.0910455	0.165231
96	5	B - F	-0.825171	0.409274	0.542012
97	5	C - F	-1.59335	0.111082	0.194393
98	5	D - F	-0.962661	0.335718	0.461219
99	5	E - F	0.658091	0.51048	0.625338
100	5	A - G	2.04063	0.0412875	0.0858075
101	5	B - G	-0.0212877	0.983016	0.985448
102	5	C - G	-0.620618	0.534851	0.63731
103	5	D - G	-0.154763	0.877008	0.90154
104	5	E - G	1.14963	0.250298	0.375447
105	5	F - G	0.620824	0.534715	0.63731
106	6	A - B	1.90125	0.0572692	0.116925
107	6	A - C	7.56574	3.86e-14	1.89e-12
108	6	B - C	6.18874	6.06e-10	6.86e-09
109	6	A - D	6.22555	4.8e-10	6.41e-09
110	6	B - D	4.77911	1.76e-06	1.13e-05
111	6	C - D	-0.983045	0.325585	0.460202
112	6	A - E	-0.997812	0.31837	0.454373
113	6	B - E	-2.78681	0.00532304	0.0163018
114	6	C - E	-7.90321	2.72e-15	2e-13
115	6	D - E	-6.70663	1.99e-11	5.86e-10
116	6	A - F	1.18789	0.234877	0.359655
117	6	B - F	-0.616454	0.537595	0.63731
118	6	C - F	-6.23539	4.51e-10	6.41e-09
119	6	D - F	-4.97852	6.41e-07	4.48e-06
120	6	E - F	2.0879	0.0368073	0.0784155
121	6	A - G	0.764893	0.444336	0.572959
122	6	B - G	-0.75154	0.452328	0.573208
123	6	C - G	-5.3051	1.13e-07	1.03e-06
124	6	D - G	-4.36256	1.29e-05	7.87e-05
125	6	E - G	1.5773	0.114726	0.198408
126	6	F - G	-0.233135	0.815657	0.862601
127	7	A - B	-3.25784	0.00112263	0.00446018
128	7	A - C	-5.81298	6.14e-09	6.44e-08
129	7	B - C	-2.69752	0.00698577	0.0198398
130	7	A - D	2.90973	0.00361746	0.0120112
131	7	B - D	6.62476	3.48e-11	8.52e-10
132	7	C - D	9.48488	2.43e-21	3.57e-19
133	7	A - E	0.171309	0.863981	0.894403
134	7	B - E	3.13316	0.00172936	0.0063554
135	7	C - E	5.41853	6.01e-08	5.89e-07
136	7	D - E	-2.47049	0.0134929	0.0330576
137	7	A - F	1.45291	0.14625	0.240333
138	7	B - F	4.82927	1.37e-06	9.16e-06
139	7	C - F	7.44013	1.01e-13	3.7e-12
140	7	D - F	-1.38449	0.166208	0.265571
141	7	E - F	1.16197	0.245248	0.371665
142	7	A - G	-2.61295	0.00897654	0.0235634
143	7	B - G	-0.0868294	0.930807	0.950199
144	7	C - G	1.88825	0.0589926	0.117793
145	7	D - G	-5.11154	3.2e-07	2.61e-06
146	7	E - G	-2.60289	0.00924418	0.0238403
147	7	F - G	-3.83363	0.000126266	0.000713886

### Sheet: PeakClusterVsSampleClust_DUNN
	PeakCluster	Comparison	Z	P.unadj	P.adj_BH
1	1	1 -- 2	2.21898	0.0264878	0.0646796
2	1	1 -- 3	1.31959	0.186971	0.299108
3	1	2 -- 3	-1.45821	0.144783	0.252523
4	1	1 -- 4	1.52299	0.127761	0.231291
5	1	2 -- 4	-1.32143	0.186357	0.299108
6	1	3 -- 4	0.27186	0.785729	0.850532
7	1	1 -- 5	2.69676	0.00700174	0.0245061
8	1	2 -- 5	0.974265	0.329925	0.455817
9	1	3 -- 5	2.24719	0.024628	0.0630717
10	1	4 -- 5	2.1932	0.0282932	0.0675179
11	1	1 -- 6	4.11026	3.95e-05	0.000276648
12	1	2 -- 6	3.55666	0.000375607	0.00179267
13	1	3 -- 6	4.50426	6.66e-06	6.99e-05
14	1	4 -- 6	4.65521	3.24e-06	4.85e-05
15	1	5 -- 6	2.50673	0.0121853	0.0387714
16	2	1 -- 2	-3.64812	0.00026417	0.00132085
17	2	1 -- 3	-1.3565	0.174939	0.291565
18	2	2 -- 3	3.85383	0.000116283	0.000642614
19	2	1 -- 4	-1.59841	0.109953	0.20991
20	2	2 -- 4	3.92992	8.5e-05	0.000495672
21	2	3 -- 4	-0.335247	0.737439	0.815064
22	2	1 -- 5	0.194036	0.846148	0.865395
23	2	2 -- 5	7.12609	1.03e-12	7.13e-11
24	2	3 -- 5	2.63367	0.0084468	0.0286101
25	2	4 -- 5	3.27162	0.00106931	0.00431838
26	2	1 -- 6	-0.180581	0.856696	0.865395
27	2	2 -- 6	6.03427	1.6e-09	5.59e-08
28	2	3 -- 6	1.90956	0.0561895	0.115684
29	2	4 -- 6	2.42932	0.0151271	0.0441206
30	2	5 -- 6	-0.636708	0.524315	0.66329
31	3	1 -- 2	-0.346013	0.729333	0.81468
32	3	1 -- 3	2.06507	0.0389165	0.086941
33	3	2 -- 3	4.29567	1.74e-05	0.000152398
34	3	1 -- 4	0.199185	0.842118	0.865395
35	3	2 -- 4	1.05359	0.292071	0.4089
36	3	3 -- 4	-3.28754	0.00101067	0.0042448
37	3	1 -- 5	0.429525	0.667541	0.771166
38	3	2 -- 5	1.45127	0.146704	0.252523
39	3	3 -- 5	-2.80116	0.00509185	0.0190944
40	3	4 -- 5	0.428423	0.668343	0.771166
41	3	1 -- 6	-0.550298	0.582115	0.702552
42	3	2 -- 6	-0.390876	0.695889	0.790693
43	3	3 -- 6	-4.2413	2.22e-05	0.000179495
44	3	4 -- 6	-1.31649	0.188011	0.299108
45	3	5 -- 6	-1.6677	0.0953747	0.185451
46	4	1 -- 2	0.46103	0.644777	0.760692
47	4	1 -- 3	1.72418	0.084676	0.170937
48	4	2 -- 3	2.29478	0.021746	0.0570833
49	4	1 -- 4	-1.09922	0.271671	0.38548
50	4	2 -- 4	-3.02218	0.0025096	0.00975954
51	4	3 -- 4	-4.89616	9.77e-07	1.71e-05
52	4	1 -- 5	-1.48905	0.136473	0.242876
53	4	2 -- 5	-3.6627	0.000249571	0.00131025
54	4	3 -- 5	-5.41822	6.02e-08	1.26e-06
55	4	4 -- 5	-0.740134	0.459219	0.595283
56	4	1 -- 6	-0.951899	0.341148	0.462136
57	4	2 -- 6	-2.52348	0.0116201	0.0381284
58	4	3 -- 6	-4.33739	1.44e-05	0.000137629
59	4	4 -- 6	0.205735	0.836998	0.865395
60	4	5 -- 6	0.876123	0.380963	0.506343
61	5	1 -- 2	-1.20549	0.228015	0.340819
62	5	1 -- 3	0.231202	0.817158	0.865395
63	5	2 -- 3	2.49072	0.0127486	0.0393706
64	5	1 -- 4	-0.466606	0.640782	0.760692
65	5	2 -- 4	1.41812	0.156157	0.26446
66	5	3 -- 4	-1.19918	0.230459	0.340819
67	5	1 -- 5	0.578279	0.563076	0.694287
68	5	2 -- 5	3.32447	0.000885855	0.00404412
69	5	3 -- 5	0.570035	0.568654	0.694287
70	5	4 -- 5	1.91635	0.05532	0.115684
71	5	1 -- 6	-0.828814	0.40721	0.534463
72	5	2 -- 6	0.604464	0.545535	0.681919
73	5	3 -- 6	-1.71534	0.0862823	0.170937
74	5	4 -- 6	-0.66439	0.50644	0.648491
75	5	5 -- 6	-2.39611	0.0165703	0.0457864
76	6	1 -- 2	0.281388	0.778413	0.850532
77	6	1 -- 3	1.55252	0.120539	0.222045
78	6	2 -- 3	2.29668	0.0216368	0.0570833
79	6	1 -- 4	0.947663	0.343301	0.462136
80	6	2 -- 4	1.2969	0.194664	0.30475
81	6	3 -- 4	-1.11516	0.264781	0.380849
82	6	1 -- 5	4.03473	5.47e-05	0.000337636
83	6	2 -- 5	7.08816	1.36e-12	7.13e-11
84	6	3 -- 5	4.08044	4.49e-05	0.000294983
85	6	4 -- 5	5.70777	1.14e-08	3e-07
86	6	1 -- 6	2.78603	0.00533575	0.0193191
87	6	2 -- 6	4.54255	5.56e-06	6.48e-05
88	6	3 -- 6	1.98508	0.0471356	0.101005
89	6	4 -- 6	3.301	0.000963392	0.00421484
90	6	5 -- 6	-2.01924	0.0434618	0.0950727
91	7	1 -- 2	1.23249	0.217766	0.331383
92	7	1 -- 3	-0.194709	0.845621	0.865395
93	7	2 -- 3	-2.47185	0.0134415	0.0403244
94	7	1 -- 4	-1.12018	0.262638	0.380849
95	7	2 -- 4	-4.54996	5.37e-06	6.48e-05
96	7	3 -- 4	-1.56233	0.11821	0.221643
97	7	1 -- 5	0.0319602	0.974504	0.974504
98	7	2 -- 5	-2.22359	0.0261761	0.0646796
99	7	3 -- 5	0.384878	0.700328	0.790693
100	7	4 -- 5	2.10109	0.0356333	0.0813369
101	7	1 -- 6	1.2891	0.197362	0.30475
102	7	2 -- 6	0.18	0.857153	0.865395
103	7	3 -- 6	2.40036	0.0163789	0.0457864
104	7	4 -- 6	4.20795	2.58e-05	0.00019327
105	7	5 -- 6	2.15745	0.0309706	0.0722646
